# Identification of biomarkers and candidate regulators for multiple myeloma under the knockout of AURKA

**DOI:** 10.1101/2021.03.21.436324

**Authors:** Hanming Gu, Wei Wang, Gongsheng Yuan

## Abstract

Multiple myeloma (MM) is a plasma cell malignancy that is characterized by the overabundance of monoclonal paraprotein. Aurora kinase A (AURKA) was upregulated in patients with high-risk MM. AURKA inhibitors were used to inhibit MM cell proliferation by inducing cell apoptosis and injury. In our study, we aim to identify biological processes and pathways of MM cells under the knockout of AURKA (AURKA KO) by using a bioinformatics method to elucidate their potential pathogenesis. The gene expression profiles of the GSE163589 dataset were originally produced by using the high-throughput BGISEQ-500 (Homo sapiens). The biological categories and pathways were analyzed by the Kyoto Encyclopedia of Genes and Genomes pathway (KEGG), Gene Ontology (GO), and Reactom enrichment. KEGG and GO results indicated the biological pathways related to the immune responses and cancer activities were mostly affected in the development of MM with AURKA KO. Moreover, we identified several genes including GNG5, UBE2D1, and BUB1B were involved in the regulation of cancer genesis. We further predicted novel regulators that had the ability to affect the progression of MM with AURKA KO based on the L1000fwd analysis. Therefore, this study provides further insights into the mechanism of MM under AURKA inhibitor treatments.
