## Supplemental Table S1 for "Identification of biomarkers and candidate regulators for multiple myeloma under the knockout of AURKA"

### Sheet: chart
Category	Term	Count	%	PValue	Genes	List Total	Pop Hits	Pop Total	Fold Enrichment	Bonferroni	Benjamini	FDR
UP_KEYWORDS	Phosphoprotein	241	50.2083	2.78215e-14	KDELR1, ARAF, LGALSL, SOGA1, GLE1, SOX2, MTBP, FRAT1, EDNRB, SYNGAP1, CCDC91, SCP2, RASSF5, TNFSF10, AP1S1, MYOZ3, GLUL, EPHA6, UNC13A, MAP1S, PRKCB, GTPBP4, INPP4A, XRN1, AKAP9, FDX1, PRR15, KCTD12, CCNO, SLC45A4, DCUN1D5, AIRE, TXK, SDC2, MAPKAP1, MEPCE, VPS26A, IQGAP2, RPAP1, PRDX2, PCBP1, MAP4, S100A11, SEC31A, RAB11FIP5, BRAP, HEXIM1, VAT1, CCR1, PLK3, AFAP1L1, SIAH2, MICAL3, MANF, MLLT11, U…	479	7617	22680	1.4981	8.24851e-12	8.23516e-12	7.73438e-12
UP_KEYWORDS	Acetylation	109	22.7083	9.12686e-08	GLDC, LGALSL, CPOX, BUB1B, HDDC3, ACTB, IFIT2, ACTG1, PNP, SCP2, RPS19, ARHGDIB, SNRPD3, KPNA2, TMSB10, GLUL, AQR, PRKCB, SLC30A5, FBXW2, GTPBP4, TUFM, PIAS1, MSH6, ACLY, TMEM256, EBNA1BP2, MSH2, DKC1, FDX1, S100A4, KCTD12, LRRC59, UBA6, MAPKAP1, MEPCE, FOXO1, CNN2, NLN, PRDX2, PCBP1, MAP4, RAB6A, ZC3H14, S100A11, S100A10, VAT1, GOT2, TBCC, COQ9, UCK2, EHD4, STAG2, HNRNPF, UBE2M, TOP2B, HMGB2, CH…	479	3125	22680	1.65152	2.70151e-05	1.35078e-05	1.26863e-05
UP_KEYWORDS	Cytoplasm	139	28.9583	3.25429e-07	UBE2D1, BUB1B, CDC14A, ACTB, NUDT4, IFIT2, ACTG1, GLE1, CCND3, FRAT1, PNP, CCND2, SCP2, RASSF5, ARHGDIB, HCFC1R1, PIM1, CHP2, MYOZ3, SNRPD3, NUDT16, KPNA2, TMSB10, GLUL, DYNC2H1, TMOD1, UNC13A, PRKCB, MAP1S, CEP131, MATK, SSU72, ACLY, XRN1, AKAP9, NEIL1, CCNO, AIRE, ARHGEF25, TXK, VPS26A, CPLX2, FOXO1, ZFP36L2, GABARAP, NLN, PRDX2, RNASEH1, CEP70, STAP1, MAP4, IP6K1, S100A11, SEC31A, RAB11FIP5, V…	479	4404	22680	1.49443	9.63223e-05	3.2109e-05	3.01564e-05
GOTERM_CC_DIRECT	GO:0070062~extracellular exosome	100	20.8333	6.55957e-07	CD84, CLSTN3, METRNL, SOGA1, ACTB, ICAM1, ACTG1, C4A, PNP, SCP2, RPS19, FAM162A, ARHGDIB, TNFSF10, AP1S1, SNRPD3, GLUL, DYNC2H1, SZT2, ARL15, PRKCB, ADIPOQ, SPINK5, TUFM, PLA2G15, ACLY, TMEM256, S100A4, KCTD12, CUTA, NDUFB10, CFI, FUT11, VPS26A, IQGAP2, CNN2, PRDX2, NCSTN, PCBP1, TSPAN6, MAP4, RAB6A, S100A11, TXNDC5, S100A10, VAT1, GOT2, COL1A2, EHD4, FAM151A, TUBGCP6, ESAM, PPT2, FAT4, ITM2A, UB…	452	2674	19662	1.62678	0.000270218	0.000270254	0.000265007
GOTERM_CC_DIRECT	GO:0005737~cytoplasm	200	41.6667	2.2358e-06	PARS2, ACTB, NUDT4, IFIT2, GLE1, SOX2, FRAT1, PNP, SYNGAP1, RPS19, SCP2, RASSF5, MYOZ3, SNRPD3, GLUL, SOX4, DYNC2H1, UNC13A, MAP1S, PRKCB, GTPBP4, INPP4A, XRN1, AKAP9, NEIL1, CCNO, AIRE, TXK, MAPKAP1, VPS26A, IQGAP2, GABARAP, NLN, PRDX2, PCBP1, CEP70, MAP4, S100A11, SEC31A, RAB11FIP5, BRAP, HEXIM1, VAT1, EGR1, PLK3, AFAP1L1, CARMIL3, SIAH2, MICAL3, MLLT11, CABYR, ID2, HNRNPF, DENND1C, TOP2B, BTG1…	452	6631	19662	1.31202	0.000920728	0.000460576	0.000451632
GOTERM_CC_DIRECT	GO:0016020~membrane	207	43.125	5.24987e-06	IFITM1, KDELR1, GDE1, ACTB, ICAM1, GLE1, HTR6, EDNRB, SYNGAP1, CCDC91, RPS19, SCP2, TNFSF10, AP1S1, MPV17, DYNC2H1, AQR, EPHA6, UNC13A, PRKCB, GLCE, GTPBP4, XRN1, KCTD12, SLC45A4, CUTA, RPN2, TXK, SDC2, MAPKAP1, CFI, FUT11, VPS26A, GABARAP, NCSTN, PCDHA1, RNF215, TSPAN6, PCBP1, SEC31A, RAB11FIP5, VAT1, CCR1, TMEM184C, CARMIL3, FZD5, ABCA3, IFNLR1, FA2H, SQLE, PCDHGA12, EHD4, STAG2, HNRNPF, NDUFAF…	452	6998	19662	1.28672	0.00216062	0.000720982	0.000706983
UP_KEYWORDS	Cytoskeleton	45	9.375	2.08031e-05	DNAH2, ROCK2, CETN3, TUBD1, CHD4, ACTB, CDC14A, GABARAP, ACTG1, PCM1, PNP, HAUS8, RASSF5, CEP70, MAP4, TMSB10, DYNC2H1, TMOD1, PLK3, NPM1, PDCD6IP, SPAG5, CKAP2L, ACTR6, MAP1S, DDX58, MID1IP1, CEP131, MICAL3, CKAP5, CAMSAP3, MLLT11, ASPM, KIF18A, CABYR, CCDC8, CDC42EP4, TCP1, CDC42EP3, AKAP9, TACC3, CDC42EP2, TUBGCP6, NEIL1, RAPSN	479	1073	22680	1.98573	0.00613886	0.00153943	0.00144582
UP_KEYWORDS	Mitochondrion	44	9.16667	3.14271e-05	NDUFB10, GLDC, PARS2, CPOX, TYMS, MRPL34, COX6A1, COX5A, MRPL55, UNG, MRPL42, NLN, MRPL2, MRPL1, MSTO1, SCP2, FAM162A, UQCRFS1, STAP1, CYC1, MPV17, SLC25A20, GLUL, AASS, RAB11FIP5, VAT1, ACAD8, TIMM8B, FAHD1, MTERF3, GLRX5, GOT2, SIRT4, NDUFC2, COQ9, ACSF3, TUFM, DNAJA1, OAS2, FDX1, SARM1, FASTKD5, NDUFAF3, SLC25A4	479	1058	22680	1.96913	0.00925944	0.00176144	0.00165432
UP_KEYWORDS	Calcium	37	7.70833	3.57048e-05	CATSPER1, CLSTN2, CLSTN3, CETN3, CFI, PON1, PCDHA1, ADGRE5, LMAN2, TNNI1, ITGAX, CHP2, ITGAV, S100A11, CADPS2, FAHD1, ANXA2, PRKCB, PLA2G4B, TRPV2, ATP2B4, MMP9, RCN3, PCDHGA12, PLCB3, PCP4, CABYR, COL1A2, EHD4, LPCAT2, PCDHGB1, ITGA8, S100A4, ESYT1, FAT4, GAS6, PCDHB9	479	827	22680	2.11838	0.0105131	0.00176144	0.00165432
GOTERM_CC_DIRECT	GO:0005856~cytoskeleton	47	9.79167	8.26898e-05	DNAH2, ROCK2, CETN3, TUBD1, CHD4, ACTB, CDC14A, GABARAP, ACTG1, CNN2, PCM1, PNP, HAUS8, RASSF5, CEP70, MAP4, SNCA, DYNC2H1, TMOD1, PLK3, NPM1, PDCD6IP, MYBPC2, SPAG5, CKAP2L, ACTR6, MAP1S, DDX58, MID1IP1, CEP131, MICAL3, CKAP5, CAMSAP3, MLLT11, FRMD3, ASPM, KIF18A, CABYR, CCDC8, CDC42EP4, TCP1, CDC42EP3, AKAP9, CDC42EP2, TUBGCP6, NEIL1, RAPSN	452	1113	19662	1.83693	0.0334958	0.00851705	0.00835167
UP_KEYWORDS	Transit peptide	26	5.41667	9.29451e-05	GLDC, PARS2, CPOX, MRPL34, COX6A1, COX5A, MRPL55, MRPL42, NLN, MRPL2, MRPL1, UQCRFS1, CYC1, AASS, ACAD8, FAHD1, MTERF3, GLRX5, GOT2, SIRT4, COQ9, ACSF3, TUFM, FDX1, SARM1, FASTKD5	479	510	22680	2.41385	0.027138	0.00393025	0.00369125
INTERPRO	IPR000008:C2 calcium-dependent membrane targeting	13	2.70833	0.000179316	CADPS2, UNC13A, PRKCB, PLA2G4B, RASAL2, SYDE2, RPGRIP1, INPP4A, PLCB3, SYNGAP1, NEDD4, ESYT1, RAB11FIP5	454	156	20594	3.7801	0.162822	0.177702	0.177702
COG_ONTOLOGY	Cytoskeleton	7	1.45833	0.000256873	CNN2, DYNC2H1, ASPM, KIF18A, DNAH2, DNAH14, TUBD1	55	37	2126	7.31302	0.00563599	0.0056512	0.0056512
UP_KEYWORDS	Nucleotide-binding	59	12.2917	0.00042946	TOP2B, PARS2, ARAF, UBE2D1, BUB1B, CHD4, STKLD1, PFAS, ACTB, PRKAG3, ACTG1, GMPPB, PIM1, NUDT16, GLUL, DYNC2H1, EPHA6, HFM1, ATP6AP1, ARL15, DDX58, PRKCB, MATK, HUNK, UBE2QL1, GTPBP8, GTPBP4, TUFM, RHOB, MSH6, ACLY, RAB31, MSH2, OAS2, TCP1, MCM6, DNAH2, DDX24, ROCK2, UBA6, TXK, TUBD1, IP6K1, RAB6A, BUB1, RAB6B, MAPK4, PLK3, ATP8B2, ABCA3, ATP2B4, NMNAT2, ACSF3, UCK2, KIF18A, IFT22, EHD4, PSMC2, U…	479	1754	22680	1.59269	0.119396	0.01589	0.0149237
KEGG_PATHWAY	mmu04670:Leukocyte transendothelial migration	11	2.29167	0.000757822	ROCK2, PRKCB, RASSF5, TXK, CXCR4, ESAM, MMP9, ACTB, ICAM1, ACTG1, JAM3	195	118	7691	3.67671	0.15682	0.17051	0.17051
UP_KEYWORDS	ATP-binding	47	9.79167	0.00115478	TOP2B, DNAH2, DDX24, UBA6, ROCK2, TXK, PARS2, ARAF, BUB1B, UBE2D1, CHD4, STKLD1, PFAS, ACTB, PRKAG3, ACTG1, PIM1, IP6K1, BUB1, GLUL, MAPK4, DYNC2H1, PLK3, EPHA6, HFM1, ATP6AP1, ATP8B2, DDX58, PRKCB, ABCA3, MATK, ATP2B4, HUNK, UBE2QL1, NMNAT2, ACSF3, MSH6, ACLY, KIF18A, UCK2, EHD4, MSH2, OAS2, TCP1, PSMC2, MCM6, UBE2M	479	1363	22680	1.63271	0.28966	0.0379793	0.0356698
GOTERM_CC_DIRECT	GO:0005813~centrosome	22	4.58333	0.00117059	PLK3, NPM1, CKAP2L, ROCK2, PRKCB, CEP131, CETN3, CHD4, CKAP5, CDC14A, CAMSAP3, PCM1, IFT22, HAUS8, CCDC8, ID2, TCP1, TRAF5, CEP70, AKAP9, TACC3, TUBGCP6	452	435	19662	2.2	0.382802	0.0845281	0.0828868
GOTERM_CC_DIRECT	GO:0005794~Golgi apparatus	45	9.375	0.00123099	B4GALT3, CLSTN2, KDELR1, CLSTN3, MAPKAP1, FUT11, SH3RF1, GABARAP, NCSTN, CCDC91, TMEM43, LMAN2, STC2, CWC22, AP1S1, RAB6A, RAB6B, SNCA, RAB11FIP5, JAM3, DYNC2H1, PLK3, ATP8B2, FZD5, GOLM1, TANGO2, GLCE, SLC30A5, NMNAT2, AP3B2, GTPBP4, MSH6, CNKSR2, BACE2, RAB31, XRN1, NEDD4, LPCAT2, TCP1, AKAP9, B3GNT3, CD46, GLA, ITM2A, RAPSN	452	1190	19662	1.64496	0.39799	0.0845281	0.0828868
UP_SEQ_FEATURE	domain:C2	8	1.66667	0.00159674	RPGRIP1, INPP4A, CADPS2, PLCB3, PRKCB, PLA2G4B, NEDD4, RAB11FIP5	442	70	18012	4.65727	0.862803	1	1
UP_KEYWORDS	Cell cycle	26	5.41667	0.00187325	NCAPG2, CETN3, BUB1B, CDC14A, MTBP, CCND3, CCND2, HAUS8, PIM1, TXNL4A, BUB1, MAPK4, PLK3, PDCD6IP, SPAG5, SIAH2, CEP131, CKAP5, RBL2, ASPM, STAG2, MSH2, TACC3, PHF13, MCM6, CCNO	479	626	22680	1.96656	0.425929	0.0554482	0.0520763
GOTERM_CC_DIRECT	GO:0005739~mitochondrion	59	12.2917	0.00192985	GLDC, PARS2, ARAF, CPOX, COX6A1, MRPL34, GMPPB, HEBP1, MRPL42, MRPL2, MRPL1, SCP2, FAM162A, UQCRFS1, MPV17, GLUL, SOX4, AASS, ACAD8, GLRX5, TANGO2, SIRT4, NDUFC2, GTPBP8, TUFM, PLA2G15, ACLY, OAS2, FDX1, FASTKD5, SLC25A4, H6PD, NDUFB10, GLRX, TYMS, COX5A, MRPL55, UNG, NLN, PRDX2, RNASEH1, MSTO1, GNG5, STAP1, CYC1, SLC25A20, SNCA, RAB11FIP5, VAT1, TIMM8B, FAHD1, MTERF3, GOT2, COQ9, ACSF3, DNAJA1, …	452	1721	19662	1.49128	0.548809	0.113585	0.11138
GOTERM_BP_DIRECT	GO:0042098~T cell proliferation	5	1.04167	0.0020908	PRDX2, NCSTN, CCND3, CXCR4, CRIP3	420	24	18082	8.96925	0.984176	1	1
UP_KEYWORDS	RNA-binding	25	5.20833	0.00224712	DDX24, RNMT, STAU2, ZFP36L2, IFIT2, NUDT4, LSM10, U2AF2, PCBP1, SNRPD3, NUDT16, ZC3H14, RBM11, NPM1, AQR, DDX58, GTF3A, LSM2, SFPQ, XRN1, OAS2, DKC1, HNRNPF, NHP2, FASTKD5	479	601	22680	1.96958	0.486187	0.0600142	0.0563647
UP_KEYWORDS	Ribonucleoprotein	16	3.33333	0.00243301	MRPL34, ZFP36L2, LSM2, MRPL55, LSM10, MRPL42, MRPL2, MRPL1, RPS19, DKC1, U2AF2, HNRNPF, PCBP1, NHP2, RPL22L1, SNRPD3	479	308	22680	2.45967	0.513757	0.0600142	0.0563647
GOTERM_CC_DIRECT	GO:0005829~cytosol	60	12.5	0.0027834	DENND1C, TOP2B, ARAF, SH3RF1, ACTB, PRKAG3, ACTG1, PTMS, SOX2, HEBP1, PNP, CCND2, SCP2, RPS19, ARHGDIB, AP1S1, SNRPD3, KPNA2, PDCD6IP, ANXA2, DDX58, PRKCB, MAP1S, PLA2G4B, SPINK5, FOS, RHOB, ACLY, SLC7A5, PLCB3, PCP4, IL1B, TRAF5, WDFY1, BLVRB, IAPP, UBA6, KCNA1, HSD17B14, VPS26A, GLRX, CPLX2, FOXO1, ZFP36L2, GABARAP, NLN, PRDX2, RAB6A, RAB6B, SNCA, AKAIN1, NPM1, FAHD1, MID1IP1, SIAH2, DNAJA1, UC…	452	1784	19662	1.463	0.682844	0.142771	0.139999
GOTERM_CC_DIRECT	GO:0030529~intracellular ribonucleoprotein complex	17	3.54167	0.00313236	NPM1, MRPL34, ACTB, LSM2, MRPL55, LSM10, MRPL42, MRPL2, MRPL1, RPS19, DKC1, U2AF2, HNRNPF, PCBP1, NHP2, RPL22L1, SNRPD3	452	320	19662	2.31094	0.725432	0.142771	0.139999
GOTERM_MF_DIRECT	GO:0000166~nucleotide binding	65	13.5417	0.00320888	TOP2B, PARS2, ARAF, UBE2D1, BUB1B, CHD4, STKLD1, PFAS, ACTB, PRKAG3, ACTG1, GMPPB, NUDT16, GLUL, DYNC2H1, EPHA6, HFM1, ATP6AP1, ARL15, DDX58, PRKCB, MATK, HUNK, UBE2QL1, GTPBP8, GTPBP4, TUFM, RHOB, MSH6, ACLY, SFPQ, RAB31, MSH2, OAS2, TCP1, MCM6, DNAH2, DDX24, ROCK2, UBA6, TXK, TUBD1, TYMS, U2AF2, IP6K1, RAB6A, BUB1, RAB6B, MAPK4, RBM11, BRAP, PLK3, ATP8B2, ABCA3, ATP2B4, NMNAT2, ACSF3, UCK2, KIF…	412	1936	17446	1.4217	0.890789	1	1
GOTERM_CC_DIRECT	GO:0005743~mitochondrial inner membrane	19	3.95833	0.00376357	TIMM8B, FAHD1, NDUFB10, GOT2, SIRT4, NDUFC2, CPOX, COQ9, TYMS, COX6A1, COX5A, TUFM, TMEM256, UQCRFS1, NDUFAF3, CYC1, MPV17, SLC25A20, SLC25A4	452	387	19662	2.13566	0.788497	0.142771	0.139999
GOTERM_CC_DIRECT	GO:0005874~microtubule	17	3.54167	0.00381184	DYNC2H1, DNAH2, SPAG5, MAP1S, STAU2, MID1IP1, TUBD1, GABARAP, CAMSAP3, ASPM, KIF18A, HAUS8, RASSF5, TCP1, SARM1, TUBGCP6, MAP4	452	327	19662	2.26147	0.792678	0.142771	0.139999
GOTERM_BP_DIRECT	GO:0007266~Rho protein signal transduction	6	1.25	0.00409504	COL1A2, ROCK2, CDC42EP4, CDC42EP3, CDC42EP2, EPS8L2	420	46	18082	5.61553	0.999705	1	1
UP_KEYWORDS	Microtubule	14	2.91667	0.00420845	DYNC2H1, DNAH2, SPAG5, MAP1S, STAU2, MID1IP1, TUBD1, GABARAP, CAMSAP3, KIF18A, HAUS8, RASSF5, TUBGCP6, MAP4	479	264	22680	2.51091	0.713017	0.0926141	0.0869822
UP_KEYWORDS	Transport	58	12.0833	0.0043804	KDELR1, SLC44A2, SLC6A1, GLE1, CCDC91, SERP1, SCP2, CHP2, UQCRFS1, AP1S1, KPNA2, SLC16A5, CADPS2, PDCD6IP, ATP6V1G2, ATP6AP1, KCND2, SLC30A5, CEP131, NDUFC2, AP3B2, RHOB, SLC7A5, FDX1, PLIN3, SEC22A, SLC25A4, CATSPER1, SLC45A4, NDUFB10, STAU2, KCNA1, KCNA3, VPS26A, GLRX, CPLX2, GABARAP, LMAN2, LRRC8C, CYC1, SLC25A20, RAB6A, RAB6B, SEC31A, RAB11FIP5, TIMM8B, ATP8B2, ABCA3, PRAF2, GOT2, TRPV2, ATP2…	479	1901	22680	1.44462	0.727317	0.0926141	0.0869822
GOTERM_CC_DIRECT	GO:0043209~myelin sheath	12	2.5	0.0049088	PRDX2, PDCD6IP, TCP1, GOT2, UQCRFS1, COX6A1, GLUL, COX5A, SLC25A4, ACTB, ACTG1, TUFM	452	192	19662	2.71875	0.868324	0.168536	0.165263
UP_KEYWORDS	Protein transport	23	4.79167	0.00580357	TIMM8B, CADPS2, PDCD6IP, KDELR1, PRAF2, VPS26A, RANBP6, AP3B2, GABARAP, RHOB, GLE1, KIF18A, CCDC91, SERP1, LMAN2, CHP2, AP1S1, KPNA2, RAB6A, SEC22A, RAB6B, SEC31A, RAB11FIP5	479	577	22680	1.88738	0.821446	0.109886	0.103204
UP_KEYWORDS	Cell division	17	3.54167	0.0059398	PDCD6IP, SPAG5, NCAPG2, CETN3, BUB1B, CKAP5, CDC14A, ASPM, CCND3, STAG2, CCND2, HAUS8, TACC3, PHF13, TXNL4A, BUB1, CCNO	479	372	22680	2.16378	0.828543	0.109886	0.103204
GOTERM_BP_DIRECT	GO:0016447~somatic recombination of immunoglobulin gene segments	3	0.625	0.00755391	MSH6, MSH2, UNG	420	6	18082	21.5262	1	1	1
SMART	SM00239:C2	9	1.875	0.0080039	PLCB3, UNC13A, SYNGAP1, PRKCB, PLA2G4B, NEDD4, ESYT1, RASAL2, RAB11FIP5	240	125	10425	3.1275	0.80745	1	1
GOTERM_MF_DIRECT	GO:0008017~microtubule binding	12	2.5	0.0080962	CAMSAP3, KIF18A, VAPA, SPAG5, MAP1S, CETN3, TUBGCP6, CHD4, MAP4, CKAP5, GABARAP, SNCA	412	200	17446	2.54068	0.996306	1	1
GOTERM_MF_DIRECT	GO:0044822~poly(A) RNA binding	40	8.33333	0.00856123	LRRC59, DDX24, ROCK2, STAU2, MEPCE, HMGB2, ZFP36L2, IFIT2, MRPL42, MRPL2, BCLAF1, MRPL1, RPS19, U2AF2, PCBP1, SNRPD3, MAP4, KPNA2, ZC3H14, NPM1, AQR, ANXA2, GOT2, GTPBP4, TUFM, MANF, LSM2, EBNA1BP2, SFPQ, MEX3A, XRN1, DKC1, HNRNPF, CDC42EP4, TCP1, NHP2, FASTKD5, EIF3H, S100A4, KCTD12	412	1113	17446	1.52182	0.997326	1	1
GOTERM_CC_DIRECT	GO:0000785~chromatin	9	1.875	0.0086078	RBL2, PLK3, MTBP, SFPQ, STAG2, CCND2, ID2, NEDD4, HMGN3	452	126	19662	3.10714	0.971611	0.272801	0.267504
UP_KEYWORDS	Cell adhesion	19	3.95833	0.00915717	CD84, MYBPC2, CLSTN2, CLSTN3, RHOB, ICAM1, PCDHGA12, PCDHA1, ADGRE5, PCDHGB1, ITGA8, COL8A2, ITGAX, MADCAM1, ESAM, ITGAV, FAT4, PCDHB9, JAM3	479	459	22680	1.95997	0.934323	0.159443	0.149747
GOTERM_MF_DIRECT	GO:0019899~enzyme binding	18	3.75	0.0100712	CUTA, TOP2B, NPM1, BTG1, GLDC, GOT2, TSPAN33, UNG, PIAS1, CCS, CABYR, MSH2, U2AF2, STC2, FDX1, SNRPD3, SLC25A4, SNCA	412	384	17446	1.98491	0.999064	1	1
GOTERM_MF_DIRECT	GO:0003723~RNA binding	30	6.25	0.0105592	DDX24, RNMT, STAU2, PARS2, ZFP36L2, IFIT2, NUDT4, LSM10, MRPL2, MRPL1, U2AF2, PCBP1, CWC22, SNRPD3, NUDT16, ZC3H14, RBM11, NPM1, AQR, DDX58, GTF3A, LSM2, SFPQ, PCP4, XRN1, OAS2, DKC1, HNRNPF, NHP2, FASTKD5	412	780	17446	1.62864	0.999334	1	1
KEGG_PATHWAY	mmu05200:Pathways in cancer	19	3.95833	0.0106552	WNT10A, FZD5, ROCK2, PTGER1, PRKCB, ARAF, CXCR4, FOS, MMP9, FOXO1, MSH6, PLCB3, EDNRB, GNG5, MSH2, RASSF5, TRAF5, ITGAV, FGF11	195	395	7691	1.89716	0.910211	0.758658	0.758658
UP_SEQ_FEATURE	transit peptide:Mitochondrion	22	4.58333	0.0109819	ACAD8, MTERF3, GLDC, PARS2, GOT2, SIRT4, CPOX, COQ9, MRPL34, COX6A1, ACSF3, COX5A, TUFM, MRPL55, MRPL42, NLN, MRPL2, MRPL1, FDX1, UQCRFS1, CYC1, AASS	442	496	18012	1.80751	0.999999	1	1
UP_KEYWORDS	Metal-binding	91	18.9583	0.0114939	KDM5A, B4GALT3, TOP2B, CETN3, GDE1, ARAF, CHD4, SLC6A1, PFAS, SH3RF1, HDDC3, NUDT4, RNF157, RASSF5, PIM1, ITGAX, CHP2, UQCRFS1, ITGAV, MAN2C1, NUDT16, ZFP37, CADPS2, UNC13A, DTX3L, KCND2, DDX58, PRKCB, GLRX5, PLA2G4B, CTDSPL, GTF3A, SIRT4, AMPD1, GTPBP8, MMP9, PIAS1, RCN3, ACLY, OAS2, TRAF5, FDX1, ITGA8, WDFY1, S100A4, GAS6, RAPSN, PRIM2, INO80B, ROCK2, ZBTB46, AIRE, PON1, CFI, ZBTB42, CRIP3, COX…	479	3395	22680	1.26914	0.96735	0.189011	0.177517
GOTERM_BP_DIRECT	GO:0006810~transport	58	12.0833	0.0119374	KDELR1, SLC44A2, SLC6A1, GLE1, CCDC91, SERP1, SCP2, CHP2, UQCRFS1, AP1S1, SLC16A5, CADPS2, PDCD6IP, ATP6V1G2, ATP6AP1, KCND2, SLC30A5, CEP131, NDUFC2, AP3B2, RHOB, SLC7A5, FDX1, PLIN3, SEC22A, SLC25A4, CATSPER1, SLC45A4, NDUFB10, STAU2, KCNA1, KCNA3, VPS26A, GLRX, CPLX2, GABARAP, LMAN2, LRRC8C, CYC1, SLC25A20, RAB6A, RAB6B, SEC31A, RAB11FIP5, TIMM8B, TMEM184C, ATP8B2, ABCA3, PRAF2, GOT2, TRPV2, A…	420	1822	18082	1.37049	1	1	1
GOTERM_BP_DIRECT	GO:0042493~response to drug	16	3.33333	0.013068	RPN2, PRKCB, HMGB2, HTR1B, FOS, TYMS, MMP9, PFAS, ICAM1, TBXA2R, DAD1, SST, UQCRFS1, CD38, CCNO, SNCA	420	339	18082	2.03197	1	1	1
GOTERM_BP_DIRECT	GO:0032229~negative regulation of synaptic transmission, GABAergic	3	0.625	0.013674	CNR2, HTR1B, SLC6A1	420	8	18082	16.1446	1	1	1
GOTERM_BP_DIRECT	GO:0051099~positive regulation of binding	3	0.625	0.013674	ANXA2, PON1, S100A10	420	8	18082	16.1446	1	1	1
KEGG_PATHWAY	mmu05010:Alzheimer's disease	11	2.29167	0.0139224	BACE2, NCSTN, PLCB3, NDUFB10, IL1B, NDUFC2, UQCRFS1, CYC1, COX6A1, COX5A, SNCA	195	177	7691	2.45114	0.957342	0.758658	0.758658
UP_KEYWORDS	mRNA processing	14	2.91667	0.0140033	AQR, RNMT, SSU72, LSM2, LSM10, SFPQ, U2AF2, HNRNPF, CWC22, FASTKD5, SNRPD3, TXNL4A, PPIL3, RBM11	479	307	22680	2.15922	0.984614	0.218157	0.20489
GOTERM_MF_DIRECT	GO:0030957~Tat protein binding	3	0.625	0.0141113	DNAJA1, NPM1, ACTB	412	8	17446	15.8792	0.999944	1	1
GOTERM_BP_DIRECT	GO:0051301~cell division	17	3.54167	0.0141902	PDCD6IP, SPAG5, NCAPG2, CETN3, BUB1B, CKAP5, CDC14A, ASPM, CCND3, STAG2, CCND2, HAUS8, PHF13, MAP4, TXNL4A, BUB1, CCNO	420	374	18082	1.95693	1	1	1
UP_KEYWORDS	Cytoplasmic vesicle	19	3.95833	0.0165008	DENND1C, PCSK2, CADPS2, KDELR1, KCNA1, PLA2G4B, MAPKAP1, CEP131, GDE1, TMEM163, AP3B2, GABARAP, RAB31, IL1B, AP1S1, CD46, RAB6B, SEC31A, RAB11FIP5	479	489	22680	1.83972	0.992737	0.244212	0.229362
GOTERM_BP_DIRECT	GO:0007049~cell cycle	24	5	0.0166266	PLK3, PDCD6IP, SPAG5, SIAH2, CEP131, NCAPG2, CETN3, BUB1B, CKAP5, CDC14A, RBL2, MTBP, ASPM, CCND3, STAG2, CCND2, MSH2, HAUS8, PIM1, PHF13, MCM6, BUB1, CCNO, MAPK4	420	614	18082	1.68283	1	1	1
GOTERM_BP_DIRECT	GO:0071639~positive regulation of monocyte chemotactic protein-1 production	3	0.625	0.0173137	CD84, IL1B, ADIPOQ	420	9	18082	14.3508	1	1	1
GOTERM_BP_DIRECT	GO:0031915~positive regulation of synaptic plasticity	3	0.625	0.0173137	UNC13A, CPLX2, MMP9	420	9	18082	14.3508	1	1	1
GOTERM_BP_DIRECT	GO:0051001~negative regulation of nitric-oxide synthase activity	3	0.625	0.0173137	CNR2, ATP2B4, GLA	420	9	18082	14.3508	1	1	1
UP_KEYWORDS	Ubl conjugation	45	9.375	0.0177727	TOP2B, RPN2, ZBTB46, BUB1B, CXCR4, CHD4, SH3RF1, ACTB, FOXO1, ICAM1, SOX2, CCND3, PCM1, BCLAF1, CCND2, U2AF2, NRIP1, PIM1, BUB1, ZC3H14, GLUL, SNCA, SEC31A, NPM1, ANXA2, FZD5, CKAP2L, DDX58, CEP131, FOS, ETV5, PIAS1, MLLT11, ACLY, KIF18A, SFPQ, CCS, DKC1, HNRNPF, NEDD4, ID2, POLR3D, NHP2, PLIN3, RAPSN	479	1505	22680	1.41574	0.995048	0.25051	0.235276
GOTERM_BP_DIRECT	GO:0097150~neuronal stem cell population maintenance	4	0.833333	0.0194671	SOX2, ASPM, PCM1, FOXO1	420	25	18082	6.88838	1	1	1
UP_KEYWORDS	Mitochondrion inner membrane	12	2.5	0.0196094	TIMM8B, NDUFB10, NDUFAF3, NDUFC2, UQCRFS1, MPV17, CYC1, SLC25A20, TYMS, COX6A1, COX5A, SLC25A4	479	254	22680	2.23694	0.997155	0.263835	0.247791
GOTERM_MF_DIRECT	GO:0005524~ATP binding	49	10.2083	0.0196803	TOP2B, PARS2, ARAF, UBE2D1, BUB1B, CHD4, STKLD1, PFAS, ACTB, PRKAG3, ACTG1, PIM1, GLUL, DYNC2H1, EPHA6, HFM1, ATP6AP1, DDX58, PRKCB, MATK, HUNK, UBE2QL1, MSH6, ACLY, MSH2, OAS2, TCP1, MCM6, DNAH2, DDX24, ROCK2, UBA6, TXK, IP6K1, BUB1, MAPK4, PLK3, NPM1, ATP8B2, ABCA3, ATP2B4, NMNAT2, ACSF3, DNAJA1, UCK2, KIF18A, EHD4, PSMC2, UBE2M	412	1507	17446	1.37683	0.999999	1	1
GOTERM_CC_DIRECT	GO:0005783~endoplasmic reticulum	43	8.95833	0.0203498	LRRC59, H6PD, CLSTN2, RPN2, KDELR1, CLSTN3, STAU2, KCNA1, SEL1L, IFIT2, NCSTN, TMEM147, SERP1, TMEM43, SLN, SCP2, PCDHA1, STC2, LRRC8C, RNF170, TXNDC5, S100A10, SEC31A, CRTAP, ATP8B2, SPINK5, ADIPOQ, FOS, MANF, DNAJA1, RCN3, FA2H, SQLE, BACE2, EHD4, VAPA, OAS2, DAD1, LPCAT2, ITGA8, ESYT1, SEC22A, DNASE1L1	452	1323	19662	1.41383	0.99979	0.549488	0.538818
UP_KEYWORDS	Endoplasmic reticulum	32	6.66667	0.0205243	LRRC59, H6PD, CLSTN2, RPN2, KDELR1, CLSTN3, STAU2, KCNA1, SEL1L, IFIT2, TMEM147, SERP1, TMEM43, SLN, LRRC8C, RNF170, TXNDC5, SEC31A, ATP8B2, FOS, DNAJA1, RCN3, FA2H, SQLE, BACE2, VAPA, OAS2, DAD1, LPCAT2, ESYT1, SEC22A, DNASE1L1	479	997	22680	1.51972	0.997842	0.264139	0.248076
GOTERM_CC_DIRECT	GO:0005654~nucleoplasm	59	12.2917	0.020845	TOP2B, CHD4, CTDSPL2, CDC14A, PRKAG3, SOX2, CCND2, CCDC91, SCP2, CWC22, SNRPD3, NUDT16, KPNA2, SOX4, CADPS2, EPHA6, DTX3L, FOS, AP3B2, ETV5, MSH6, ACLY, SFPQ, PLCB3, DKC1, AKIP1, NHP2, BLVRB, MCM6, CCNO, RNMT, SYCP2L, MAPKAP1, ZBTB42, TUBD1, FOXO1, BCLAF1, U2AF2, PCBP1, CEP70, NRIP1, ZC3H14, BUB1, RBM11, HEXIM1, EGR1, NPM1, FAHD1, SPAG5, SIAH2, MCRS1, MICAL3, LYRM1, STAG2, CARM1, ID2, HNRNPF, KLH…	452	1935	19662	1.32636	0.99983	0.549488	0.538818
KEGG_PATHWAY	mmu05162:Measles	9	1.875	0.0214504	CCND3, CCND2, DDX58, OAS2, IL1B, TNFSF10, EIF3H, CD46, IRF9	195	136	7691	2.61007	0.992394	0.758658	0.758658
UP_KEYWORDS	Proto-oncogene	7	1.45833	0.0218943	FRAT1, BTG1, PIM1, ARAF, FOS, EVI2B, AFF1	479	103	22680	3.21787	0.998574	0.265857	0.24969
UP_KEYWORDS	Mitosis	12	2.5	0.0224541	ASPM, STAG2, SPAG5, HAUS8, CETN3, NCAPG2, TACC3, PHF13, BUB1B, TXNL4A, CKAP5, BUB1	479	259	22680	2.19376	0.998796	0.265857	0.24969
GOTERM_CC_DIRECT	GO:0043204~perikaryon	9	1.875	0.0225625	PCSK2, CNR2, KCND2, MCRS1, KCNA1, GOT2, ITGA8, OPRK1, GLUL	452	150	19662	2.61	0.999917	0.549488	0.538818
GOTERM_BP_DIRECT	GO:0045766~positive regulation of angiogenesis	8	1.66667	0.0226315	CCL24, BTG1, TBXA2R, PRKCB, IL1B, VASH2, MMP9, RHOB	420	121	18082	2.84644	1	1	1
GOTERM_CC_DIRECT	GO:0043025~neuronal cell body	21	4.375	0.022673	CCR1, PCSK2, PLK3, KCND2, MAP1S, STAU2, KCNA1, SDC2, GLRX5, SIAH2, OPRK1, GLRX, CPLX2, CNKSR2, C4A, CNR2, XRN1, SST, AKAP9, IAPP, DLGAP3	452	534	19662	1.71067	0.999921	0.549488	0.538818
GOTERM_BP_DIRECT	GO:0043123~positive regulation of I-kappaB kinase/NF-kappaB signaling	9	1.875	0.0229295	VAPA, SLC44A2, PRKCB, TSPAN6, IL1B, TRAF5, ADIPOQ, TNFSF10, S100A4	420	149	18082	2.60048	1	1	1
GOTERM_MF_DIRECT	GO:0048306~calcium-dependent protein binding	6	1.25	0.0232504	PDCD6IP, ANXA2, S100A4, CPLX2, S100A11, SEC31A	412	69	17446	3.68214	1	1	1
GOTERM_MF_DIRECT	GO:0042802~identical protein binding	24	5	0.0238714	BRAP, MAP1S, AIRE, DDX58, ADIPOQ, GOT2, HSD17B14, CPOX, MMP9, ACTB, ACTG1, GLE1, CCDC91, COL1A2, KLHL7, CEP70, IAPP, S100A4, UHRF1BP1, MCM6, NUDT16, IER5, GLUL, SNCA	412	625	17446	1.62603	1	1	1
GOTERM_CC_DIRECT	GO:0043231~intracellular membrane-bounded organelle	27	5.625	0.0249611	LRRC59, H6PD, PON1, VPS26A, SCP2, PCBP1, CD38, AP1S1, GLUL, AASS, SNCA, RAB11FIP5, SEC31A, CADPS2, SIAH2, CEP131, ATP2B4, DNAJA1, MSH6, FA2H, SQLE, SLC7A5, UCK2, OAS2, PSMC2, PLIN3, PPT2	452	751	19662	1.56391	0.99997	0.571331	0.560237
GOTERM_BP_DIRECT	GO:0033603~positive regulation of dopamine secretion	3	0.625	0.0256559	PCP4, HTR6, OPRK1	420	11	18082	11.7416	1	1	1
UP_KEYWORDS	Electron transport	7	1.45833	0.0258266	FA2H, NDUFB10, FDX1, NDUFC2, UQCRFS1, GLRX, CYC1	479	107	22680	3.09757	0.999567	0.294026	0.276146
INTERPRO	IPR001715:Calponin homology domain	6	1.25	0.0260249	CAMSAP3, CNN2, ASPM, CLMN, MICAL3, IQGAP2	454	76	20594	3.58115	1	1	1
GOTERM_BP_DIRECT	GO:0006479~protein methylation	4	0.833333	0.0263546	BTG2, BTG1, CARM1, SNRPD3	420	28	18082	6.15034	1	1	1
GOTERM_BP_DIRECT	GO:0030838~positive regulation of actin filament polymerization	5	1.04167	0.0265401	CCL24, CDC42EP4, CDC42EP3, CDC42EP2, ICAM1	420	49	18082	4.3931	1	1	1
UP_KEYWORDS	Nucleus	114	23.75	0.0272855	BUB1B, CDC14A, LSM10, GLE1, SOX2, CCND3, CCND2, CWC22, HCFC1R1, PIM1, CHP2, SNRPD3, NUDT16, KPNA2, TXNL4A, HMGN3, ZFP37, SOX4, AQR, PRKCB, MAP1S, GTF3A, SSU72, GTPBP4, PIAS1, MSH6, EBNA1BP2, MSH2, DKC1, AKIP1, NHP2, NEIL1, INO80B, LRRC59, AIRE, TXK, MAPKAP1, BHLHE22, RPAP1, FOXO1, ZFP36L2, PCBP1, STAP1, IP6K1, ZC3H14, S100A11, RBM11, HEXIM1, EGR1, PLK3, SIAH2, MICAL3, LSM2, MLLT11, KIF18A, STAG2,…	479	4534	22680	1.1905	0.999722	0.29913	0.28094
GOTERM_BP_DIRECT	GO:0001934~positive regulation of protein phosphorylation	10	2.08333	0.02793	CCND3, EDNRB, CCND2, ANXA2, ROCK2, IL1B, ADIPOQ, CXCR4, GAS6, MMP9	420	184	18082	2.3398	1	1	1
GOTERM_BP_DIRECT	GO:0032024~positive regulation of insulin secretion	5	1.04167	0.0283374	SERP1, CD38, GLRX, GLUL, SOX4	420	50	18082	4.30524	1	1	1
KEGG_PATHWAY	mmu05164:Influenza A	10	2.08333	0.0287941	DDX58, OAS2, PRKCB, IL1B, TNFSF10, KPNA2, ACTB, IRF9, ICAM1, ACTG1	195	171	7691	2.30649	0.998603	0.758658	0.758658
GOTERM_CC_DIRECT	GO:0015630~microtubule cytoskeleton	9	1.875	0.0295669	KIF18A, VAPA, MAP1S, MID1IP1, CDC42EP4, CEP131, CDC42EP2, SARM1, MAP4	452	158	19662	2.47785	0.999996	0.641134	0.628685
GOTERM_BP_DIRECT	GO:0090200~positive regulation of release of cytochrome c from mitochondria	4	0.833333	0.0315776	MLLT11, FAM162A, TNFSF10, MMP9	420	30	18082	5.74032	1	1	1
UP_KEYWORDS	mRNA splicing	11	2.29167	0.0318926	LSM10, AQR, SFPQ, U2AF2, HNRNPF, CWC22, SNRPD3, PPIL3, TXNL4A, RBM11, LSM2	479	240	22680	2.17015	0.999932	0.337151	0.316648
INTERPRO	IPR023152:Ras GTPase-activating protein, conserved site	3	0.625	0.0320813	SYNGAP1, RASAL2, IQGAP2	454	13	20594	10.468	1	1	1
GOTERM_CC_DIRECT	GO:0005730~nucleolus	29	6.04167	0.0322179	KDM5A, INO80B, TOP2B, DDX24, RNMT, STAU2, CETN3, HMGB2, TYMS, BCLAF1, CCND2, PNMA1, RPS19, NRIP1, NUDT16, IP6K1, ZC3H14, PLK3, NPM1, MAP1S, MCRS1, SLC30A5, GTPBP4, RBL2, EBNA1BP2, STAG2, DKC1, KLHL7, NHP2	452	842	19662	1.49822	0.999999	0.651109	0.638466
KEGG_PATHWAY	mmu05205:Proteoglycans in cancer	11	2.29167	0.0323301	WNT10A, COL1A2, FZD5, ROCK2, PRKCB, SDC2, ARAF, ITGAV, MMP9, ACTB, ACTG1	195	203	7691	2.1372	0.999385	0.758658	0.758658
GOTERM_CC_DIRECT	GO:0009986~cell surface	23	4.79167	0.0331876	ANXA2, CLSTN2, FZD5, CLSTN3, KCNA1, SDC2, ADIPOQ, GOT2, TRPV2, CXCR4, IQGAP2, SLC6A1, TSPAN33, ICAM1, BACE2, IL1RL1, LMAN2, ITGA8, ITGAX, CD38, ITGAV, CD46, JAM3	452	629	19662	1.59062	0.999999	0.651109	0.638466
KEGG_PATHWAY	mmu04142:Lysosome	8	1.66667	0.0343147	PLA2G15, ATP6AP1, CTSK, GBA, AP1S1, PPT2, GLA, AP3B2	195	122	7691	2.5863	0.999613	0.758658	0.758658
GOTERM_BP_DIRECT	GO:0045777~positive regulation of blood pressure	4	0.833333	0.034377	TBXA2R, ID2, AVPR2, ADIPOQ	420	31	18082	5.55515	1	1	1
SMART	SM00323:RasGAP	3	0.625	0.0345681	SYNGAP1, RASAL2, IQGAP2	240	13	10425	10.024	0.999262	1	1
GOTERM_BP_DIRECT	GO:0031274~positive regulation of pseudopodium assembly	3	0.625	0.0352947	CDC42EP4, CDC42EP3, CDC42EP2	420	13	18082	9.93516	1	1	1
GOTERM_BP_DIRECT	GO:0016446~somatic hypermutation of immunoglobulin genes	3	0.625	0.0352947	MSH6, MSH2, UNG	420	13	18082	9.93516	1	1	1
GOTERM_CC_DIRECT	GO:0000922~spindle pole	7	1.45833	0.035327	ASPM, SPAG5, HAUS8, CKAP2L, TUBGCP6, CKAP5, CDC14A	452	106	19662	2.87264	1	0.661579	0.648733
GOTERM_BP_DIRECT	GO:0015031~protein transport	22	4.58333	0.0356782	TIMM8B, CADPS2, PDCD6IP, KDELR1, PRAF2, VPS26A, RANBP6, AP3B2, GABARAP, RHOB, GLE1, KIF18A, CCDC91, SERP1, LMAN2, CHP2, AP1S1, RAB6A, SEC22A, RAB6B, SEC31A, RAB11FIP5	420	592	18082	1.59992	1	1	1
KEGG_PATHWAY	mmu04921:Oxytocin signaling pathway	9	1.875	0.035703	PLCB3, ROCK2, PRKCB, PLA2G4B, CD38, FOS, ACTB, PRKAG3, ACTG1	195	150	7691	2.36646	0.99972	0.758658	0.758658
GOTERM_MF_DIRECT	GO:0009055~electron carrier activity	5	1.04167	0.0359537	ACAD8, GLRX5, FDX1, GLRX, CYC1	412	53	17446	3.99478	1	1	1
SMART	SM00385:CYCLIN	4	0.833333	0.0362056	RBL2, CCND3, CCND2, CCNO	240	32	10425	5.42969	0.999479	1	1
GOTERM_MF_DIRECT	GO:0016798~hydrolase activity, acting on glycosyl bonds	6	1.25	0.0368829	GBA, CD38, MAN2C1, NEIL1, GLA, UNG	412	78	17446	3.25728	1	1	1
KEGG_PATHWAY	mmu04390:Hippo signaling pathway	9	1.875	0.0369184	SOX2, WNT10A, CCND3, CCND2, FZD5, ID2, BMP6, ACTB, ACTG1	195	151	7691	2.35079	0.999789	0.758658	0.758658
KEGG_PATHWAY	mmu04110:Cell cycle	8	1.66667	0.0369988	RBL2, CCND3, STAG2, CCND2, BUB1B, MCM6, BUB1, CDC14A	195	124	7691	2.54458	0.999793	0.758658	0.758658
GOTERM_CC_DIRECT	GO:0005681~spliceosomal complex	8	1.66667	0.037467	AQR, U2AF2, HNRNPF, CWC22, SNRPD3, PPIL3, TXNL4A, LSM2	452	136	19662	2.55882	1	0.671149	0.658117
UP_KEYWORDS	Spliceosome	7	1.45833	0.0376317	AQR, HNRNPF, CWC22, SNRPD3, PPIL3, TXNL4A, LSM2	479	117	22680	2.83282	0.999988	0.384103	0.360745
GOTERM_BP_DIRECT	GO:0006397~mRNA processing	14	2.91667	0.0379879	AQR, RNMT, SSU72, LSM2, LSM10, SFPQ, U2AF2, HNRNPF, PCBP1, CWC22, FASTKD5, SNRPD3, PPIL3, RBM11	420	322	18082	1.87184	1	1	1
GOTERM_MF_DIRECT	GO:0005515~protein binding	113	23.5417	0.0392772	CLSTN3, ARAF, RAPH1, UBE2D1, BUB1B, ACTB, SOX2, MTBP, CCND3, HTR6, FRAT1, EDNRB, CCND2, SYNGAP1, SCP2, RASSF5, PIM1, AP1S1, MYOZ3, KPNA2, GLUL, CADPS2, UNC13A, ATP6V1G2, PRKCB, ADIPOQ, FBXW2, PIAS1, DKC1, AKIP1, AKAP9, NHP2, WDFY1, S100A4, KCTD12, INO80B, ARHGEF25, UBA6, MAPKAP1, SDC2, SEL1L, VPS26A, BHLHE22, FOXO1, GABARAP, PRDX2, NCSTN, STC2, PCBP1, STAP1, MAP4, CYC1, RAB6A, CCR1, PLK3, AFAP1L1…	412	4092	17446	1.16934	1	1	1
GOTERM_MF_DIRECT	GO:0003684~damaged DNA binding	5	1.04167	0.0403897	MSH6, MSH2, HMGB2, NEIL1, UNG	412	55	17446	3.84951	1	1	1
GOTERM_BP_DIRECT	GO:0051260~protein homooligomerization	10	2.08333	0.0404937	CUTA, NPM1, EHD4, KCND2, KCNA1, ADIPOQ, KCNA3, KCTD12, SLC6A1, GLUL	420	197	18082	2.1854	1	1	1
GOTERM_BP_DIRECT	GO:2000178~negative regulation of neural precursor cell proliferation	3	0.625	0.0405576	BTG2, IL1B, ID2	420	14	18082	9.22551	1	1	1
GOTERM_CC_DIRECT	GO:0005623~cell	11	2.29167	0.0410303	PRDX2, TMSB15A, GLRX5, CEP131, HMGB2, SLC4A11, GLRX, RAB6B, TMSB10, AP3B2, TXNDC5	452	231	19662	2.07143	1	0.704353	0.690676
GOTERM_BP_DIRECT	GO:0051092~positive regulation of NF-kappaB transcription factor activity	7	1.45833	0.0412821	NPM1, CD84, PRKCB, IL1B, CARM1, TRAF5, ICAM1	420	109	18082	2.76483	1	1	1
GOTERM_CC_DIRECT	GO:0030054~cell junction	25	5.20833	0.042927	KCNA1, CXCR4, TMEM163, SYNGAP1, MARVELD3, NRIP1, SH3PXD2B, ITGAV, DLGAP3, SNCA, JAM3, CADPS2, UNC13A, AFAP1L1, ANXA2, KCND2, MAP1S, DDX58, MCRS1, CAMSAP3, VAPA, SARM1, ESAM, KCTD12, RAPSN	452	718	19662	1.51462	1	0.707437	0.6937
GOTERM_BP_DIRECT	GO:0031175~neuron projection development	8	1.66667	0.0432447	CAMSAP3, BTG2, VAPA, CLMN, GPRIN1, NEDD4, MAP4, MANF	420	139	18082	2.47783	1	1	1
INTERPRO	IPR015661:Mitotic checkpoint serine/threonine protein kinase Bub1/Mitotic spindle checkpoint component Mad3	2	0.416667	0.0435106	BUB1B, BUB1	454	2	20594	45.3612	1	1	1
INTERPRO	IPR013212:Mad3/BUB1 homology region 1	2	0.416667	0.0435106	BUB1B, BUB1	454	2	20594	45.3612	1	1	1
GOTERM_BP_DIRECT	GO:0050900~leukocyte migration	4	0.833333	0.0435151	IL1B, MADCAM1, MMP9, ICAM1	420	34	18082	5.06499	1	1	1
GOTERM_BP_DIRECT	GO:0055114~oxidation-reduction process	24	5	0.0436418	VAT1, ACAD8, KDM5A, H6PD, NDUFB10, GLDC, MICAL3, NDUFC2, HSD17B14, CPOX, GLRX, SQLE, PRDX2, FA2H, CCS, CREG1, FDX1, SH3PXD2B, UQCRFS1, BLVRB, CYC1, ALDH8A1, AASS, SNCA	420	676	18082	1.52849	1	1	1
KEGG_PATHWAY	mmu04932:Non-alcoholic fatty liver disease (NAFLD)	9	1.875	0.0447987	NDUFB10, IL1B, ADIPOQ, NDUFC2, UQCRFS1, CYC1, COX6A1, COX5A, PRKAG3	195	157	7691	2.26095	0.999967	0.758658	0.758658
SMART	SM00777:Mad3_BUB1_I	2	0.416667	0.0453279	BUB1B, BUB1	240	2	10425	43.4375	0.999926	1	1
GOTERM_CC_DIRECT	GO:0005634~nucleus	156	32.5	0.0457036	GLDC, BUB1B, CDC14A, NUDT4, ACTG1, LSM10, GLE1, SOX2, CCND3, FRAT1, PNP, CCND2, SCP2, RASSF5, CWC22, HCFC1R1, PIM1, CHP2, SNRPD3, NUDT16, KPNA2, TXNL4A, GLUL, HMGN3, ZFP37, SOX4, TMOD1, AQR, PRKCB, MAP1S, SLC30A5, CEP131, GTF3A, SSU72, FBXW2, GTPBP4, PIAS1, MSH6, PCP4, EBNA1BP2, MSH2, XRN1, DKC1, AKIP1, NHP2, WDFY1, S100A4, NEIL1, CCNO, INO80B, LRRC59, RPN2, SYCP2L, AIRE, TXK, MAPKAP1, CFI, BHLHE…	452	6019	19662	1.12743	1	0.724226	0.710164
GOTERM_BP_DIRECT	GO:1902617~response to fluoride	2	0.416667	0.0458087	PON1, FOXO1	420	2	18082	43.0524	1	1	1
GOTERM_BP_DIRECT	GO:1904874~positive regulation of telomerase RNA localization to Cajal body	3	0.625	0.0460944	DKC1, TCP1, NHP2	420	15	18082	8.61048	1	1	1
GOTERM_BP_DIRECT	GO:0014059~regulation of dopamine secretion	3	0.625	0.0460944	PRKCB, HTR1B, SNCA	420	15	18082	8.61048	1	1	1
GOTERM_MF_DIRECT	GO:0032143~single thymine insertion binding	2	0.416667	0.0465631	MSH6, MSH2	412	2	17446	42.3447	1	1	1
KEGG_PATHWAY	mmu05132:Salmonella infection	6	1.25	0.0466139	DYNC2H1, ROCK2, IL1B, FOS, ACTB, ACTG1	195	78	7691	3.03393	0.999978	0.758658	0.758658
INTERPRO	IPR001936:Ras GTPase-activating protein	3	0.625	0.0472719	SYNGAP1, RASAL2, IQGAP2	454	16	20594	8.50523	1	1	1
UP_SEQ_FEATURE	region of interest:Necessary for interaction with CASC5	2	0.416667	0.0483692	BUB1B, BUB1	442	2	18012	40.7511	1	1	1
UP_SEQ_FEATURE	domain:CD1	2	0.416667	0.0483692	BUB1B, BUB1	442	2	18012	40.7511	1	1	1
KEGG_PATHWAY	mmu04726:Serotonergic synapse	8	1.66667	0.049106	HTR6, PLCB3, GNG5, KCND2, PRKCB, PLA2G4B, ARAF, HTR1B	195	132	7691	2.39037	0.999988	0.758658	0.758658
UP_KEYWORDS	Golgi apparatus	24	5	0.0492134	B4GALT3, PLK3, CLSTN2, FZD5, GOLM1, CLSTN3, GLCE, SLC30A5, FUT11, NMNAT2, AP3B2, SH3RF1, GABARAP, BACE2, CCDC91, RAB31, LMAN2, LPCAT2, AKAP9, B3GNT3, AP1S1, RAB6A, RAB6B, RAB11FIP5	479	753	22680	1.50912	1	0.485573	0.456045
GOTERM_BP_DIRECT	GO:0009267~cellular response to starvation	5	1.04167	0.0502364	CADPS2, GBA, GAS6, GLUL, FOXO1	420	60	18082	3.5877	1	1	1
SMART	SM00285:PBD	3	0.625	0.0508528	CDC42EP4, CDC42EP3, CDC42EP2	240	16	10425	8.14453	0.999977	1	1
GOTERM_BP_DIRECT	GO:0007051~spindle organization	3	0.625	0.0518899	ASPM, SPAG5, CKAP5	420	16	18082	8.07232	1	1	1
GOTERM_BP_DIRECT	GO:0050435~beta-amyloid metabolic process	3	0.625	0.0518899	BACE2, NCSTN, UNC13A	420	16	18082	8.07232	1	1	1
GOTERM_CC_DIRECT	GO:0031941~filamentous actin	4	0.833333	0.0524368	TMSB15A, IQGAP2, TMSB10, ACTG1	452	37	19662	4.7027	1	0.77157	0.756588
GOTERM_CC_DIRECT	GO:0005762~mitochondrial large ribosomal subunit	4	0.833333	0.0524368	MRPL2, MRPL1, MRPL34, MRPL55	452	37	19662	4.7027	1	0.77157	0.756588
KEGG_PATHWAY	mmu04068:FoxO signaling pathway	8	1.66667	0.052484	RBL2, PLK3, CCND2, TNFSF10, ARAF, GABARAP, FOXO1, PRKAG3	195	134	7691	2.35469	0.999995	0.758658	0.758658
INTERPRO	IPR004367:Cyclin, C-terminal domain	3	0.625	0.0528128	CCND3, CCND2, CCNO	454	17	20594	8.00492	1	1	1
INTERPRO	IPR018184:Integrin alpha chain, C-terminal cytoplasmic region, conserved site	3	0.625	0.0528128	ITGA8, ITGAX, ITGAV	454	17	20594	8.00492	1	1	1
INTERPRO	IPR024317:Dynein heavy chain, P-loop containing D4 domain	3	0.625	0.0528128	DYNC2H1, DNAH2, DNAH14	454	17	20594	8.00492	1	1	1
GOTERM_MF_DIRECT	GO:0017049~GTP-Rho binding	3	0.625	0.0534424	CDC42EP4, CDC42EP3, CDC42EP2	412	16	17446	7.93962	1	1	1
GOTERM_MF_DIRECT	GO:0008301~DNA binding, bending	3	0.625	0.0534424	TOP2B, HMGB2, CRIP1	412	16	17446	7.93962	1	1	1
GOTERM_MF_DIRECT	GO:0070034~telomerase RNA binding	3	0.625	0.0534424	DKC1, NHP2, SNRPD3	412	16	17446	7.93962	1	1	1
GOTERM_BP_DIRECT	GO:0007283~spermatogenesis	16	3.33333	0.0535405	CATSPER1, KDM5A, CRTAP, HFM1, BTG1, CEP131, HMGB2, ATP2B4, TUBD1, PIAS1, DNAJA1, ASPM, AKAP9, ZFP37, S100A11, JAM3	420	407	18082	1.69248	1	1	1
GOTERM_MF_DIRECT	GO:0016853~isomerase activity	7	1.45833	0.0546594	FKBP11, TOP2B, DKC1, GLCE, DSEL, PPIL3, TXNDC5	412	115	17446	2.5775	1	1	1
GOTERM_BP_DIRECT	GO:0008380~RNA splicing	11	2.29167	0.0548509	LSM10, AQR, SFPQ, MTERF3, U2AF2, HNRNPF, CWC22, SNRPD3, PPIL3, RBM11, LSM2	420	241	18082	1.96505	1	1	1
GOTERM_BP_DIRECT	GO:0045471~response to ethanol	7	1.45833	0.0548614	TBXA2R, ADIPOQ, GOT2, OPRK1, HTR1B, TYMS, ICAM1	420	117	18082	2.57578	1	1	1
KEGG_PATHWAY	mmu05323:Rheumatoid arthritis	6	1.25	0.0556659	ATP6V1G2, ATP6AP1, IL1B, CTSK, FOS, ICAM1	195	82	7691	2.88593	0.999997	0.758658	0.758658
UP_KEYWORDS	Apoptosis	17	3.54167	0.0564038	PLK3, PDCD6IP, MAP1S, PRKCB, SIAH2, BUB1B, GABARAP, FOXO1, RHOB, IFIT2, FAM162A, DAD1, RASSF5, TRAF5, TNFSF10, PIM1, BUB1	479	489	22680	1.64607	1	0.538565	0.505815
SMART	SM01332:SM01332	3	0.625	0.0567827	CCND3, CCND2, CCNO	240	17	10425	7.66544	0.999994	1	1
GOTERM_BP_DIRECT	GO:0007204~positive regulation of cytosolic calcium ion concentration	8	1.66667	0.0570211	CCR1, EDNRB, PTGER1, TBXA2R, IL1B, TAC4, CD38, ITGAV	420	148	18082	2.32716	1	1	1
GOTERM_CC_DIRECT	GO:0005615~extracellular space	45	9.375	0.0570803	PCSK2, KRT81, GBA, CFI, PON1, HMGB2, METRNL, SOGA1, ACTB, PRKAG3, ACTG1, ICAM1, GLE1, C4A, IL1RL1, LMAN2, CREG1, CTSK, STC2, TNFSF10, TAC4, S100A11, SNCA, JAM3, TIMM8B, CCL24, WNT10A, CRTAP, ANXA2, GOLM1, IGFBP4, CD70, ABCA3, ADIPOQ, MMP9, BMP6, MANF, PLA2G15, COL1A2, SST, IL1B, IAPP, S100A4, GAS6, GLA	452	1504	19662	1.30153	1	0.800801	0.785251
KEGG_PATHWAY	mmu05143:African trypanosomiasis	4	0.833333	0.0573316	PLCB3, PRKCB, IL1B, ICAM1	195	35	7691	4.50755	0.999998	0.758658	0.758658
INTERPRO	IPR002219:Protein kinase C-like, phorbol ester/diacylglycerol binding	5	1.04167	0.0573795	UNC13A, ROCK2, PRKCB, RASSF5, ARAF	454	66	20594	3.43646	1	1	1
INTERPRO	IPR013763:Cyclin-like	4	0.833333	0.0573928	RBL2, CCND3, CCND2, CCNO	454	40	20594	4.53612	1	1	1
INTERPRO	IPR002126:Cadherin	7	1.45833	0.0581368	PCDHGA12, CLSTN2, PCDHA1, CLSTN3, PCDHGB1, FAT4, PCDHB9	454	125	20594	2.54023	1	1	1
GOTERM_BP_DIRECT	GO:0034599~cellular response to oxidative stress	5	1.04167	0.0582006	PRDX2, FOXO1, ETV5, SNCA, RBM11	420	63	18082	3.41686	1	1	1
GOTERM_BP_DIRECT	GO:0061024~membrane organization	5	1.04167	0.0582006	LPCAT2, ACTB, PRKAG3, SNCA, ACTG1	420	63	18082	3.41686	1	1	1
INTERPRO	IPR001751:S100/Calbindin-D9k, conserved site	3	0.625	0.058571	S100A4, S100A11, S100A10	454	18	20594	7.56021	1	1	1
INTERPRO	IPR013649:Integrin alpha-2	3	0.625	0.058571	ITGA8, ITGAX, ITGAV	454	18	20594	7.56021	1	1	1
INTERPRO	IPR000413:Integrin alpha chain	3	0.625	0.058571	ITGA8, ITGAX, ITGAV	454	18	20594	7.56021	1	1	1
INTERPRO	IPR013517:FG-GAP repeat	3	0.625	0.058571	ITGA8, ITGAX, ITGAV	454	18	20594	7.56021	1	1	1
INTERPRO	IPR013602:Dynein heavy chain, domain-2	3	0.625	0.058571	DYNC2H1, DNAH2, DNAH14	454	18	20594	7.56021	1	1	1
INTERPRO	IPR004273:Dynein heavy chain domain	3	0.625	0.058571	DYNC2H1, DNAH2, DNAH14	454	18	20594	7.56021	1	1	1
SMART	SM00109:C1	5	1.04167	0.058863	UNC13A, ROCK2, PRKCB, RASSF5, ARAF	240	64	10425	3.39355	0.999996	1	1
UP_KEYWORDS	Antiviral defense	6	1.25	0.0604497	IFITM1, DDX58, OAS2, POLR3D, IFNLR1, IFIT2	479	100	22680	2.84092	1	0.55916	0.525157
KEGG_PATHWAY	mmu00190:Oxidative phosphorylation	8	1.66667	0.0615575	ATP6V1G2, NDUFB10, ATP6AP1, NDUFC2, UQCRFS1, CYC1, COX6A1, COX5A	195	139	7691	2.26999	0.999999	0.758658	0.758658
INTERPRO	IPR015919:Cadherin-like	7	1.45833	0.0618345	PCDHGA12, CLSTN2, PCDHA1, CLSTN3, PCDHGB1, FAT4, PCDHB9	454	127	20594	2.50023	1	1	1
KEGG_PATHWAY	mmu05016:Huntington's disease	10	2.08333	0.0628489	PLCB3, DNAH2, NDUFB10, DNAH14, NDUFC2, UQCRFS1, CYC1, COX6A1, COX5A, SLC25A4	195	198	7691	1.99197	1	0.758658	0.758658
GOTERM_CC_DIRECT	GO:0015934~large ribosomal subunit	3	0.625	0.0630645	NPM1, MRPL2, MRPL1	452	18	19662	7.25	1	0.800801	0.785251
UP_SEQ_FEATURE	repeat:FG-GAP 3	3	0.625	0.0638479	ITGA8, ITGAX, ITGAV	442	17	18012	7.19138	1	1	1
UP_SEQ_FEATURE	repeat:FG-GAP 4	3	0.625	0.0638479	ITGA8, ITGAX, ITGAV	442	17	18012	7.19138	1	1	1
UP_SEQ_FEATURE	domain:SH3 3	3	0.625	0.0638479	SH3PXD2B, RIMBP3, SH3RF1	442	17	18012	7.19138	1	1	1
UP_SEQ_FEATURE	repeat:FG-GAP 7	3	0.625	0.0638479	ITGA8, ITGAX, ITGAV	442	17	18012	7.19138	1	1	1
UP_SEQ_FEATURE	repeat:FG-GAP 5	3	0.625	0.0638479	ITGA8, ITGAX, ITGAV	442	17	18012	7.19138	1	1	1
UP_SEQ_FEATURE	repeat:FG-GAP 6	3	0.625	0.0638479	ITGA8, ITGAX, ITGAV	442	17	18012	7.19138	1	1	1
UP_SEQ_FEATURE	repeat:FG-GAP 2	3	0.625	0.0638479	ITGA8, ITGAX, ITGAV	442	17	18012	7.19138	1	1	1
UP_SEQ_FEATURE	repeat:FG-GAP 1	3	0.625	0.0638479	ITGA8, ITGAX, ITGAV	442	17	18012	7.19138	1	1	1
GOTERM_BP_DIRECT	GO:0010824~regulation of centrosome duplication	3	0.625	0.0641974	NPM1, PDCD6IP, CEP131	420	18	18082	7.1754	1	1	1
GOTERM_BP_DIRECT	GO:0043277~apoptotic cell clearance	3	0.625	0.0641974	ITGAV, GAS6, TXNDC5	420	18	18082	7.1754	1	1	1
SMART	SM00033:CH	5	1.04167	0.0644951	CNN2, ASPM, CLMN, MICAL3, IQGAP2	240	66	10425	3.29072	0.999999	1	1
INTERPRO	IPR026983:Dynein heavy chain	3	0.625	0.0645344	DYNC2H1, DNAH2, DNAH14	454	19	20594	7.1623	1	1	1
INTERPRO	IPR000095:PAK-box/P21-Rho-binding	3	0.625	0.0645344	CDC42EP4, CDC42EP3, CDC42EP2	454	19	20594	7.1623	1	1	1
INTERPRO	IPR013519:Integrin alpha beta-propellor	3	0.625	0.0645344	ITGA8, ITGAX, ITGAV	454	19	20594	7.1623	1	1	1
INTERPRO	IPR024743:Dynein heavy chain, coiled coil stalk	3	0.625	0.0645344	DYNC2H1, DNAH2, DNAH14	454	19	20594	7.1623	1	1	1
INTERPRO	IPR007695:DNA mismatch repair protein MutS-like, N-terminal	2	0.416667	0.0645522	MSH6, MSH2	454	3	20594	30.2408	1	1	1
INTERPRO	IPR026914:Calsyntenin	2	0.416667	0.0645522	CLSTN2, CLSTN3	454	3	20594	30.2408	1	1	1
INTERPRO	IPR021887:Protein of unknown function DUF3498	2	0.416667	0.0645522	SYNGAP1, RASAL2	454	3	20594	30.2408	1	1	1
INTERPRO	IPR015451:Cyclin D	2	0.416667	0.0645522	CCND3, CCND2	454	3	20594	30.2408	1	1	1
KEGG_PATHWAY	mmu04310:Wnt signaling pathway	8	1.66667	0.0654403	FRAT1, WNT10A, CCND3, PLCB3, CCND2, FZD5, ROCK2, PRKCB	195	141	7691	2.23779	1	0.758658	0.758658
SMART	SM00112:CA	7	1.45833	0.0654909	PCDHGA12, CLSTN2, PCDHA1, CLSTN3, PCDHGB1, FAT4, PCDHB9	240	124	10425	2.45212	0.999999	1	1
GOTERM_CC_DIRECT	GO:0005815~microtubule organizing center	8	1.66667	0.0665958	MLLT11, KIF18A, PDCD6IP, CEP131, TCP1, TUBGCP6, NEIL1, RAB11FIP5	452	155	19662	2.24516	1	0.800801	0.785251
GOTERM_CC_DIRECT	GO:0032301~MutSalpha complex	2	0.416667	0.0672499	MSH6, MSH2	452	3	19662	29	1	0.800801	0.785251
KEGG_PATHWAY	mmu04120:Ubiquitin mediated proteolysis	8	1.66667	0.0674363	DET1, AIRE, UBA6, NEDD4, UBE2D1, UBE2QL1, UBE2M, PIAS1	195	142	7691	2.22203	1	0.758658	0.758658
GOTERM_CC_DIRECT	GO:0005925~focal adhesion	15	3.125	0.0678357	NPM1, PDCD6IP, ACTB, ACTG1, RHOB, ICAM1, CNN2, NCSTN, CCND3, PNMA1, RPS19, ADGRE5, ITGA8, ITGAV, CD46	452	391	19662	1.6688	1	0.800801	0.785251
GOTERM_BP_DIRECT	GO:0031118~rRNA pseudouridine synthesis	2	0.416667	0.0679219	DKC1, NHP2	420	3	18082	28.7016	1	1	1
GOTERM_BP_DIRECT	GO:0045715~negative regulation of low-density lipoprotein particle receptor biosynthetic process	2	0.416667	0.0679219	ADIPOQ, ITGAV	420	3	18082	28.7016	1	1	1
GOTERM_BP_DIRECT	GO:0031120~snRNA pseudouridine synthesis	2	0.416667	0.0679219	DKC1, NHP2	420	3	18082	28.7016	1	1	1
GOTERM_CC_DIRECT	GO:0005840~ribosome	9	1.875	0.0686002	MRPL42, MRPL2, MRPL1, RPS19, MAPKAP1, RPL22L1, MRPL34, SNCA, MRPL55	452	188	19662	2.08245	1	0.800801	0.785251
GOTERM_MF_DIRECT	GO:0071208~histone pre-mRNA DCP binding	2	0.416667	0.0690272	LSM10, SNRPD3	412	3	17446	28.2298	1	1	1
GOTERM_MF_DIRECT	GO:0032138~single base insertion or deletion binding	2	0.416667	0.0690272	MSH6, MSH2	412	3	17446	28.2298	1	1	1
GOTERM_MF_DIRECT	GO:0032142~single guanine insertion binding	2	0.416667	0.0690272	MSH6, MSH2	412	3	17446	28.2298	1	1	1
GOTERM_MF_DIRECT	GO:0032137~guanine/thymine mispair binding	2	0.416667	0.0690272	MSH6, MSH2	412	3	17446	28.2298	1	1	1
GOTERM_MF_DIRECT	GO:0071209~U7 snRNA binding	2	0.416667	0.0690272	LSM10, SNRPD3	412	3	17446	28.2298	1	1	1
SMART	SM00191:Int_alpha	3	0.625	0.0693105	ITGA8, ITGAX, ITGAV	240	19	10425	6.85855	1	1	1
UP_KEYWORDS	Cell junction	21	4.375	0.0694099	CADPS2, UNC13A, AFAP1L1, KCND2, DDX58, KCNA1, CXCR4, TMEM163, CAMSAP3, SYNGAP1, VAPA, SH3PXD2B, MARVELD3, SARM1, ESAM, ITGAV, KCTD12, DLGAP3, RAPSN, SNCA, JAM3	479	661	22680	1.50427	1	0.622585	0.584725
GOTERM_CC_DIRECT	GO:0000242~pericentriolar material	3	0.625	0.0694441	PCM1, AKAP9, TCP1	452	19	19662	6.86842	1	0.800801	0.785251
UP_SEQ_FEATURE	zinc finger region:Phorbol-ester/DAG-type	4	0.833333	0.0696943	UNC13A, ROCK2, RASSF5, ARAF	442	39	18012	4.1796	1	1	1
GOTERM_CC_DIRECT	GO:0071013~catalytic step 2 spliceosome	6	1.25	0.0699729	AQR, HNRNPF, CWC22, SNRPD3, PPIL3, LSM2	452	96	19662	2.71875	1	0.800801	0.785251
GOTERM_BP_DIRECT	GO:0006915~apoptotic process	20	4.16667	0.0700048	PLK3, PDCD6IP, MAP1S, PRKCB, SIAH2, TRPV2, BUB1B, SH3RF1, GABARAP, FOXO1, RHOB, IFIT2, BCLAF1, FAM162A, DAD1, RASSF5, TRAF5, TNFSF10, PIM1, BUB1	420	570	18082	1.51061	1	1	1
GOTERM_BP_DIRECT	GO:0034113~heterotypic cell-cell adhesion	3	0.625	0.0706813	ITGAX, MADCAM1, ITGAV	420	19	18082	6.79774	1	1	1
INTERPRO	IPR001163:Ribonucleoprotein LSM domain	3	0.625	0.070691	LSM10, SNRPD3, LSM2	454	20	20594	6.80419	1	1	1
UP_KEYWORDS	2Fe-2S	3	0.625	0.0715293	GLRX5, FDX1, UQCRFS1	479	21	22680	6.76409	1	0.622725	0.584857
UP_SEQ_FEATURE	compositionally biased region:Glu-rich (highly acidic)	2	0.416667	0.0716712	FRAT1, CLSTN2	442	3	18012	27.1674	1	1	1
GOTERM_BP_DIRECT	GO:0000226~microtubule cytoskeleton organization	6	1.25	0.0723526	CAMSAP3, MAP1S, CCDC8, TACC3, TUBGCP6, GABARAP	420	96	18082	2.69077	1	1	1
SMART	SM00651:Sm	3	0.625	0.075882	LSM10, SNRPD3, LSM2	240	20	10425	6.51562	1	1	1
GOTERM_CC_DIRECT	GO:0045202~synapse	18	3.75	0.0764012	CADPS2, UNC13A, KCND2, MAP1S, KCNA1, SDC2, OPRK1, NMNAT2, CPLX2, TMEM163, C4A, SYNGAP1, XRN1, SARM1, KCTD12, DLGAP3, RAPSN, SNCA	452	505	19662	1.5505	1	0.845146	0.828735
UP_KEYWORDS	Redox-active center	4	0.833333	0.0764055	PRDX2, GLRX5, GLRX, TXNDC5	479	47	22680	4.02967	1	0.630361	0.592028
UP_KEYWORDS	Nucleotidyltransferase	5	1.04167	0.0766655	GMPPB, PRIM2, OAS2, NMNAT2, RPAP1	479	76	22680	3.11504	1	0.630361	0.592028
GOTERM_BP_DIRECT	GO:0071539~protein localization to centrosome	3	0.625	0.0773675	PCM1, SPAG5, CEP131	420	20	18082	6.45786	1	1	1
UP_SEQ_FEATURE	domain:CRIB	3	0.625	0.077774	CDC42EP4, CDC42EP3, CDC42EP2	442	19	18012	6.43439	1	1	1
GOTERM_CC_DIRECT	GO:0031965~nuclear membrane	10	2.08333	0.0779503	BRAP, PCM1, EDNRB, CCND2, VAPA, STAU2, CEP70, CEP131, RANBP6, GTPBP4	452	226	19662	1.92478	1	0.845146	0.828735
GOTERM_BP_DIRECT	GO:0043524~negative regulation of neuron apoptotic process	8	1.66667	0.0791944	DRAXIN, PRDX2, PCP4, BTG2, NPM1, SYNGAP1, MSH2, SNCA	420	160	18082	2.15262	1	1	1
GOTERM_BP_DIRECT	GO:2001237~negative regulation of extrinsic apoptotic signaling pathway	4	0.833333	0.081534	PRDX2, SIAH2, ITGAV, SH3RF1	420	44	18082	3.91385	1	1	1
UP_KEYWORDS	Mast cell degranulation	2	0.416667	0.0816807	TAC4, CPLX2	479	4	22680	23.6743	1	0.653445	0.613709
KEGG_PATHWAY	mmu05012:Parkinson's disease	8	1.66667	0.0824285	NDUFB10, NDUFC2, UQCRFS1, CYC1, COX6A1, COX5A, SLC25A4, SNCA	195	149	7691	2.11764	1	0.860556	0.860556
GOTERM_CC_DIRECT	GO:0005697~telomerase holoenzyme complex	3	0.625	0.0827921	DKC1, NHP2, SNRPD3	452	21	19662	6.21429	1	0.874624	0.857641
KEGG_PATHWAY	mmu04020:Calcium signaling pathway	9	1.875	0.0841433	HTR6, PLCB3, EDNRB, PTGER1, TBXA2R, PRKCB, ATP2B4, CD38, SLC25A4	195	180	7691	1.97205	1	0.860556	0.860556
UP_KEYWORDS	Hydrolase	44	9.16667	0.0849822	PCSK2, H6PD, DDX24, GBA, CFI, PON1, GDE1, CHD4, CTDSPL2, OVCA2, CDC14A, HDDC3, NUDT4, UNG, NLN, RNASEH1, CTSK, CD38, PDE6B, MAN2C1, NUDT16, DTD1, FAHD1, HFM1, ATP8B2, LVRN, DDX58, PLA2G4B, CTDSPL, ATP2B4, SIRT4, SSU72, AMPD1, MMP9, PLA2G15, INPP4A, BACE2, PLCB3, XRN1, MCM6, PPT2, NEIL1, GLA, DNASE1L1	479	1646	22680	1.2657	1	0.661967	0.621712
INTERPRO	IPR007860:DNA mismatch repair protein MutS, connector domain	2	0.416667	0.085132	MSH6, MSH2	454	4	20594	22.6806	1	1	1
INTERPRO	IPR007861:DNA mismatch repair protein MutS, clamp	2	0.416667	0.085132	MSH6, MSH2	454	4	20594	22.6806	1	1	1
GOTERM_BP_DIRECT	GO:0007156~homophilic cell adhesion via plasma membrane adhesion molecules	8	1.66667	0.0854222	PCDHGA12, CLSTN2, PCDHA1, CLSTN3, PCDHGB1, ESAM, FAT4, PCDHB9	420	163	18082	2.113	1	1	1
GOTERM_BP_DIRECT	GO:0045907~positive regulation of vasoconstriction	4	0.833333	0.0859259	TBXA2R, AVPR2, CD38, ICAM1	420	45	18082	3.82688	1	1	1
GOTERM_BP_DIRECT	GO:0032496~response to lipopolysaccharide	9	1.875	0.08844	PRDX2, EDNRB, CNR2, PTGER1, TBXA2R, IL1B, HMGB2, FOS, SNCA	420	197	18082	1.96686	1	1	1
GOTERM_CC_DIRECT	GO:0031429~box H/ACA snoRNP complex	2	0.416667	0.0886483	DKC1, NHP2	452	4	19662	21.75	1	0.890807	0.87351
GOTERM_CC_DIRECT	GO:0090661~box H/ACA telomerase RNP complex	2	0.416667	0.0886483	DKC1, NHP2	452	4	19662	21.75	1	0.890807	0.87351
GOTERM_BP_DIRECT	GO:0070164~negative regulation of adiponectin secretion	2	0.416667	0.0895238	IL1B, RAB11FIP5	420	4	18082	21.5262	1	1	1
GOTERM_BP_DIRECT	GO:0000710~meiotic mismatch repair	2	0.416667	0.0895238	MSH6, MSH2	420	4	18082	21.5262	1	1	1
GOTERM_BP_DIRECT	GO:0010829~negative regulation of glucose transport	2	0.416667	0.0895238	PRKCB, IL1B	420	4	18082	21.5262	1	1	1
GOTERM_BP_DIRECT	GO:1904751~positive regulation of protein localization to nucleolus	2	0.416667	0.0895238	NPM1, MCRS1	420	4	18082	21.5262	1	1	1
GOTERM_BP_DIRECT	GO:0046813~receptor-mediated virion attachment to host cell	2	0.416667	0.0895238	GAS6, ICAM1	420	4	18082	21.5262	1	1	1
GOTERM_BP_DIRECT	GO:0010825~positive regulation of centrosome duplication	2	0.416667	0.0895238	NPM1, ROCK2	420	4	18082	21.5262	1	1	1
INTERPRO	IPR010920:Like-Sm (LSM) domain	3	0.625	0.0902093	LSM10, SNRPD3, LSM2	454	23	20594	5.91668	1	1	1
GOTERM_MF_DIRECT	GO:0034513~box H/ACA snoRNA binding	2	0.416667	0.0909632	DKC1, NHP2	412	4	17446	21.1723	1	1	1
GOTERM_MF_DIRECT	GO:0004844~uracil DNA N-glycosylase activity	2	0.416667	0.0909632	CCNO, UNG	412	4	17446	21.1723	1	1	1
GOTERM_BP_DIRECT	GO:0007267~cell-cell signaling	6	1.25	0.0912748	CCR1, WNT10A, SST, CD70, LVRN, TAC4	420	103	18082	2.50791	1	1	1
GOTERM_BP_DIRECT	GO:0051298~centrosome duplication	3	0.625	0.0912957	ROCK2, TUBGCP6, CKAP5	420	22	18082	5.87078	1	1	1
GOTERM_CC_DIRECT	GO:0015629~actin cytoskeleton	9	1.875	0.0923305	STAG2, DDX58, MCRS1, CDC42EP4, CDC42EP3, MYOZ3, GABARAP, SNCA, ACTG1	452	201	19662	1.94776	1	0.905718	0.888131
GOTERM_BP_DIRECT	GO:0033138~positive regulation of peptidyl-serine phosphorylation	5	1.04167	0.0927097	AKAP9, ARAF, ATP2B4, GAS6, SNCA	420	74	18082	2.90894	1	1	1
GOTERM_BP_DIRECT	GO:0051607~defense response to virus	8	1.66667	0.0941485	IFITM1, DDX58, OAS2, POLR3D, ITGAX, OPRK1, IFNLR1, IFIT2	420	167	18082	2.06239	1	1	1
GOTERM_BP_DIRECT	GO:0051384~response to glucocorticoid	5	1.04167	0.0962416	ABCA3, GBA, ADIPOQ, TYMS, BMP6	420	75	18082	2.87016	1	1	1
GOTERM_BP_DIRECT	GO:0048814~regulation of dendrite morphogenesis	3	0.625	0.0985137	SDC2, NEDD4, SARM1	420	23	18082	5.61553	1	1	1
GOTERM_CC_DIRECT	GO:0030425~dendrite	17	3.54167	0.0999649	PCSK2, PLK3, KCND2, MAP1S, STAU2, MCRS1, KCNA1, GLRX5, OPRK1, HTR1B, GLRX, CPLX2, C4A, HTR6, CNR2, XRN1, SARM1	452	490	19662	1.50918	1	0.957803	0.939205
UP_SEQ_FEATURE	short sequence motif:PDZ-binding	5	1.04167	0.099996	EPHA6, FZD5, KCNA1, KCNA3, SLC6A1	442	72	18012	2.82994	1	1	1
