## Supplemental Table S2 for "Identification of biomarkers and candidate regulators for multiple myeloma under the knockout of AURKA"

### Sheet: Supplemental Table S2
MCODE_Cluster	MCODE_Node_Status	MCODE_Score	name	selected	shared name
Cluster 1	Clustered	8	Aspm	FALSE	Aspm
Cluster 1	Clustered	10	Uba6	FALSE	Uba6
Cluster 1	Clustered	10	Asb13	FALSE	Asb13
Cluster 1	Clustered	10	Ube2m	FALSE	Ube2m
Cluster 1	Clustered	10	Ube2d1	FALSE	Ube2d1
Cluster 1	Clustered	10	Det1	FALSE	Det1
Cluster 1	Clustered	10	Sh3rf1	FALSE	Sh3rf1
Cluster 1	Clustered	10	Nedd4	FALSE	Nedd4
Cluster 1	Clustered	10	Asb6	FALSE	Asb6
Cluster 1	Clustered	10	Dtx3l	FALSE	Dtx3l
Cluster 1	Clustered	10	Siah2	FALSE	Siah2
Cluster 1	Seed	10	Fbxw2	FALSE	Fbxw2
Cluster 1	Clustered	8	Mcm6	FALSE	Mcm6
Cluster 1	Clustered	8	Bub1	FALSE	Bub1
Cluster 1	Clustered	8	Bub1b	FALSE	Bub1b
Cluster 1	Clustered	8	Spag5	FALSE	Spag5
Cluster 1	Clustered	8	Ckap2l	FALSE	Ckap2l
Cluster 1	Clustered	8	Hmgb2	FALSE	Hmgb2
Cluster 1	Clustered	8	Ncapg2	FALSE	Ncapg2
Cluster 1	Clustered	8	Tacc3	FALSE	Tacc3
Cluster 10	Clustered	3	Ncstn	FALSE	Ncstn
Cluster 10	Clustered	3	Ceacam5	FALSE	Ceacam5
Cluster 10	Clustered	3	Vapa	FALSE	Vapa
Cluster 11	Clustered	3	Iapp	FALSE	Iapp
Cluster 11	Clustered	3	Avpr2	FALSE	Avpr2
Cluster 11	Seed	3	Htr6	FALSE	Htr6
Cluster 12	Clustered	2	Tnni1	FALSE	Tnni1
Cluster 12	Clustered	2	Mybpc2	FALSE	Mybpc2
Cluster 12	Seed	2	Tmod1	FALSE	Tmod1
Cluster 13	Clustered	2	Sec31a	FALSE	Sec31a
Cluster 13	Clustered	2	Sec22a	FALSE	Sec22a
Cluster 13	Seed	2	Lman2	FALSE	Lman2
Cluster 14	Clustered	2	Tcte1	FALSE	Tcte1
Cluster 14	Clustered	2	Catsper1	FALSE	Catsper1
Cluster 14	Seed	2	Cabyr	FALSE	Cabyr
Cluster 15	Clustered	2	C1ra	FALSE	C1ra
Cluster 15	Clustered	2	C5ar2	FALSE	C5ar2
Cluster 15	Seed	2	Cd46	FALSE	Cd46
Cluster 2	Clustered	8	Aqr	FALSE	Aqr
Cluster 2	Clustered	8	U2af2	FALSE	U2af2
Cluster 2	Clustered	8	Lsm2	FALSE	Lsm2
Cluster 2	Clustered	8	Snrpd3	FALSE	Snrpd3
Cluster 2	Clustered	8	Pcbp1	FALSE	Pcbp1
Cluster 2	Clustered	8	Hnrnpf	FALSE	Hnrnpf
Cluster 2	Clustered	8	Txnl4a	FALSE	Txnl4a
Cluster 2	Clustered	8	Ppil3	FALSE	Ppil3
Cluster 2	Seed	8	Cwc22	FALSE	Cwc22
Cluster 3	Clustered	7	Cxcr4	FALSE	Cxcr4
Cluster 3	Clustered	7	Gng5	FALSE	Gng5
Cluster 3	Clustered	7	Ccr1	FALSE	Ccr1
Cluster 3	Clustered	7	Sst	FALSE	Sst
Cluster 3	Clustered	7	Htr1b	FALSE	Htr1b
Cluster 3	Clustered	7	Tas2r105	FALSE	Tas2r105
Cluster 3	Clustered	7	Oprk1	FALSE	Oprk1
Cluster 3	Seed	7	Cnr2	FALSE	Cnr2
Cluster 4	Clustered	6	Akap9	FALSE	Akap9
Cluster 4	Clustered	6	Pcm1	FALSE	Pcm1
Cluster 4	Clustered	6	Haus8	FALSE	Haus8
Cluster 4	Clustered	6	Cep131	FALSE	Cep131
Cluster 4	Clustered	6	Cep70	FALSE	Cep70
Cluster 4	Clustered	6	Ckap5	FALSE	Ckap5
Cluster 4	Clustered	6	Tubgcp6	FALSE	Tubgcp6
Cluster 5	Clustered	4	Ebna1bp2	FALSE	Ebna1bp2
Cluster 5	Clustered	5	Acly	FALSE	Acly
Cluster 5	Clustered	5	Gla	FALSE	Gla
Cluster 5	Clustered	5	Anxa2	FALSE	Anxa2
Cluster 5	Clustered	5	Txndc5	FALSE	Txndc5
Cluster 5	Clustered	5	Vat1	FALSE	Vat1
Cluster 5	Clustered	5	Creg1	FALSE	Creg1
Cluster 5	Clustered	4.8	Mmp9	FALSE	Mmp9
Cluster 5	Clustered	4.7619	Fos	FALSE	Fos
Cluster 5	Clustered	4.52381	Adipoq	FALSE	Adipoq
Cluster 5	Clustered	4.8	Il1b	FALSE	Il1b
Cluster 5	Clustered	4.28571	Itgax	FALSE	Itgax
Cluster 5	Clustered	4.7619	Egr1	FALSE	Egr1
Cluster 5	Clustered	4	Ddx24	FALSE	Ddx24
Cluster 5	Clustered	4	Mrpl42	FALSE	Mrpl42
Cluster 5	Clustered	5	Cox6a1	FALSE	Cox6a1
Cluster 5	Clustered	5	Cyc1	FALSE	Cyc1
Cluster 5	Clustered	5	Ndufc2	FALSE	Ndufc2
Cluster 5	Clustered	5	Uqcrfs1	FALSE	Uqcrfs1
Cluster 5	Clustered	5	Cox5a	FALSE	Cox5a
Cluster 5	Clustered	5	Ndufb10	FALSE	Ndufb10
Cluster 5	Clustered	5	Mrpl2	FALSE	Mrpl2
Cluster 5	Clustered	4	Ndufaf3	FALSE	Ndufaf3
Cluster 5	Clustered	4	Ddx58	FALSE	Ddx58
Cluster 5	Clustered	4	Ifitm1	FALSE	Ifitm1
Cluster 5	Clustered	4	Oas2	FALSE	Oas2
Cluster 5	Clustered	4	Irf9	FALSE	Irf9
Cluster 5	Clustered	4	Ifit2	FALSE	Ifit2
Cluster 5	Clustered	5	Rps19	FALSE	Rps19
Cluster 5	Clustered	5	Mrpl1	FALSE	Mrpl1
Cluster 5	Clustered	5	Rpl22l1	FALSE	Rpl22l1
Cluster 5	Clustered	5	Kcna1	FALSE	Kcna1
Cluster 5	Seed	5	Kcna3	FALSE	Kcna3
Cluster 5	Clustered	4	Kcnd2	FALSE	Kcnd2
Cluster 5	Clustered	4	Mrpl34	FALSE	Mrpl34
Cluster 6	Clustered	4	Sdc2	FALSE	Sdc2
Cluster 6	Clustered	4	Gas6	FALSE	Gas6
Cluster 6	Clustered	4	Igfbp4	FALSE	Igfbp4
Cluster 6	Clustered	4	Stc2	FALSE	Stc2
Cluster 6	Seed	4	Golm1	FALSE	Golm1
Cluster 7	Clustered	4	Arhgef25	FALSE	Arhgef25
Cluster 7	Clustered	3.73333	Ptger1	FALSE	Ptger1
Cluster 7	Clustered	3.73333	Tbxa2r	FALSE	Tbxa2r
Cluster 7	Clustered	3.73333	Ednrb	FALSE	Ednrb
Cluster 7	Seed	4	Plcb3	FALSE	Plcb3
Cluster 8	Clustered	3.66667	Actb	FALSE	Actb
Cluster 8	Seed	3.88889	Ctgf	FALSE	Ctgf
Cluster 8	Clustered	3.2381	Itgav	FALSE	Itgav
Cluster 8	Clustered	3.73333	Sox2	FALSE	Sox2
Cluster 8	Clustered	3.66667	Icam1	FALSE	Icam1
Cluster 9	Clustered	6	Top2b	FALSE	Top2b
Cluster 9	Clustered	5.62121	Tyms	FALSE	Tyms
Cluster 9	Seed	6	Prim2	FALSE	Prim2
Cluster 9	Clustered	4.90909	Msh2	FALSE	Msh2
